# Simplicity: web-based visualization and analysis of high-throughput cancer cell line screens

**DOI:** 10.1101/2023.09.08.556619

**Authors:** Alexander L. Ling, Weijie Zhang, Adam Lee, Yunong Xia, Mei-Chi Su, Robert F. Gruener, Sampreeti Jena, Yingbo Huang, Siddhika Pareek, Yuting Shan, R. Stephanie Huang

## Abstract

High-throughput drug screens are a powerful tool for cancer drug development. However, the results of such screens are often made available only as raw data, which is intractable for researchers without informatic skills, or as highly processed summary statistics, which can lack essential information for translating screening results into clinically meaningful discoveries. To improve the usability of these datasets, we developed Simplicity, a robust and user-friendly web interface for visualizing, exploring, and summarizing raw and processed data from high-throughput drug screens. Importantly, Simplicity allows for easy recalculation of summary statistics at user-defined drug concentrations. This allows Simplicity’s outputs to be used with methods that rely on statistics being calculated at clinically relevant doses. Simplicity can be freely accessed at https://oncotherapyinformatics.org/simplicity/.
