## Supplemental Table 1 for "Simplicity: web-based visualization and analysis of high-throughput cancer cell line screens"

### Sheet: Table S1_PGX_CellLine_Name_Harm
PGX_CellLine_Name	simplicity_CellLine_Name	Note
2004	2004 (RRID:CVCL_U759)
201T	201T (RRID:CVCL_X481)
22Rv1	22Rv1 (RRID:CVCL_1045)
23132/87	23132/87 (RRID:CVCL_1046)
253J	253J (RRID:CVCL_7935)
253J-BV	253J-BV (RRID:CVCL_7937)
42-MG-BA	42-MG-BA (RRID:CVCL_1798)
451Lu	451Lu (RRID:CVCL_6357)
5637	5637 (RRID:CVCL_0126)
639V	639V (RRID:CVCL_1048)
647V	647V (RRID:CVCL_1049)
697	697 (RRID:CVCL_0079)
769-P	769-P (RRID:CVCL_1050)
786-O	786-O (RRID:CVCL_1051)
8305C	8305C (RRID:CVCL_1053)
8505C	8505C (RRID:CVCL_1054)
8-MG-BA	8-MG-BA (RRID:CVCL_1052)
A101D	A101D (RRID:CVCL_1057)
A-172	A-172 (RRID:CVCL_0131)
A-204	A-204 (RRID:CVCL_1058)
A2058	A2058 (RRID:CVCL_1059)
A-253	A-253 (RRID:CVCL_1060)
A2780	A2780 (RRID:CVCL_0134)
A3/Kawakami	A3/Kawakami (RRID:CVCL_1062)
A-375	A-375 (RRID:CVCL_0132)
A-388	A-388 (RRID:CVCL_1063)
A4/Fukuda	A4/Fukuda (RRID:CVCL_1064)
A-427	A-427 (RRID:CVCL_1055)
A-431	A-431 (RRID:CVCL_0037)
A-498	A-498 (RRID:CVCL_1056)
A-549	A-549 (RRID:CVCL_0023)
A-673	A-673 (RRID:CVCL_0080)
A-704	A-704 (RRID:CVCL_1065)
ABC-1	ABC-1 (RRID:CVCL_1066)
ACC-MESO-1	ACC-MESO-1 (RRID:CVCL_5113)
ACHN	ACHN (RRID:CVCL_1067)
AGS	AGS (RRID:CVCL_0139)
ALL-PO	ALL-PO (RRID:CVCL_1069)
ALL-SIL	ALL-SIL (RRID:CVCL_1805)
AM-38	AM-38 (RRID:CVCL_1070)
AML-193	AML-193 (RRID:CVCL_1071)
AMO1	AMO1 (RRID:CVCL_1806)
AN3-CA	AN3-CA (RRID:CVCL_0028)
ARH-77	ARH-77 (RRID:CVCL_1072)
ASH-3	ASH-3 (RRID:CVCL_2856)
Aska-SS	Aska-SS (RRID:CVCL_6C43)
AsPC-1	AsPC-1 (RRID:CVCL_0152)
ATN-1	ATN-1 (RRID:CVCL_1073)
AU565	AU565 (RRID:CVCL_1074)
BALL-1	BALL-1 (RRID:CVCL_1075)
BB30-HNC	BB30-HNC (RRID:CVCL_1076)
BB49-HNC	BB49-HNC (RRID:CVCL_1077)
BB65-RCC	BB65-RCC (RRID:CVCL_1078)
BC-1	BC-1 (RRID:CVCL_1079)
BC-3	BC-3 (RRID:CVCL_1080)
BC-3C	BC-3C (RRID:CVCL_1958)
BCP-1	BCP-1 (RRID:CVCL_0107)
B-CPAP	B-CPAP (RRID:CVCL_0153)
BDCM	BDCM (RRID:CVCL_4613)
BE-13	BE-13 (RRID:CVCL_1081)
Becker	Becker (RRID:CVCL_1093)
BEN	BEN (RRID:CVCL_1082)
BFTC-905	BFTC-905 (RRID:CVCL_1083)
BFTC-909	BFTC-909 (RRID:CVCL_1084)
BHT-101	BHT-101 (RRID:CVCL_1085)
BHY	BHY (RRID:CVCL_1086)
BICR 10	BICR 10 (RRID:CVCL_2307)
BICR 16	BICR 16 (RRID:CVCL_2308)
BICR 18	BICR 18 (RRID:CVCL_2309)
BICR 22	BICR 22 (RRID:CVCL_2310)
BICR 31	BICR 31 (RRID:CVCL_2312)
BICR 56	BICR 56 (RRID:CVCL_2313)
BICR 6	BICR 6 (RRID:CVCL_2314)
BICR 78	BICR 78 (RRID:CVCL_2315)
BL-41	BL-41 (RRID:CVCL_1087)
BL-70	BL-70 (RRID:CVCL_1088)
BPH-1	BPH-1 (RRID:CVCL_1091)
BT 112	BT 112 (RRID:CVCL_WW37)
BT 131	BT 131 (RRID:CVCL_WW38)
BT 139	BT 139 (RRID:CVCL_WW39)
BT 145	BT 145 (RRID:CVCL_IP10)
BT 159	BT 159 (RRID:CVCL_IP11)
BT 164	BT 164 (RRID:CVCL_WW41)
BT 172	BT 172 (RRID:CVCL_IP12)
BT179	BT 179 (RRID:CVCL_WW43)
BT 187	BT 187 (RRID:CVCL_WW46)
BT 216	BT 216 (RRID:CVCL_WW49)
BT 224	BT 224 (RRID:CVCL_WW50)
BT 228	BT 228 (RRID:CVCL_WW51)
BT 231	BT 231 (RRID:CVCL_WW52)
BT 232	BT 232 (RRID:CVCL_WW53)
BT 239	BT 239 (RRID:CVCL_WW54)
BT 245	BT 245 (RRID:CVCL_IP13)
BT 248	BT 248 (RRID:CVCL_WW55)
BT 271	BT 271 (RRID:CVCL_WW56)
BT 286	BT 286 (RRID:CVCL_WW57)
BT 320	BT 320 (RRID:CVCL_WW58)
BT 328	BT 328 (RRID:CVCL_WW59)
BT 330	BT 330 (RRID:CVCL_WW60)
BT 333	BT 333 (RRID:CVCL_WW61)
BT 340	BT 340 (RRID:CVCL_WW62)
BT 359	BT 359 (RRID:CVCL_WW63)
BT 416	BT 416 (RRID:CVCL_WW64)
BT 422	BT 422 (RRID:CVCL_WW65)
BT 428	BT 428 (RRID:CVCL_WW66)
BT 440	BT 440 (RRID:CVCL_WW67)
BT 444	BT 444 (RRID:CVCL_WW68)
BT 482	BT 482 (RRID:CVCL_WW69)
BT 498	BT 498 (RRID:CVCL_WW71)
BT 504	BT 504 (RRID:CVCL_WW72)
BT-12	BT-12 (RRID:CVCL_M155)
BT 147	BT147 (RRID:CVCL_UK63)
BT-16	BT-16 (RRID:CVCL_M156)
BT-20	BT-20 (RRID:CVCL_0178)
BT-474	BT-474 (RRID:CVCL_0179)
BT-483	BT-483 (RRID:CVCL_2319)
BT-549	BT-549 (RRID:CVCL_1092)
BV-173	BV-173 (RRID:CVCL_0181)
BxPC-3	BxPC-3 (RRID:CVCL_0186)
C2BBe1	C2BBe1 (RRID:CVCL_1096)
C32 [Human melanoma]	C32 [Human melanoma] (RRID:CVCL_1097)
C-33 A	C-33 A (RRID:CVCL_1094)
C-4-I	C-4-I (RRID:CVCL_2253)
Ca Ski	Ca Ski (RRID:CVCL_1100)
CA46	CA46 (RRID:CVCL_1101)
Ca9-22	Ca9-22 (RRID:CVCL_1102)
CADO-ES1	CADO-ES1 (RRID:CVCL_1103)
Caki-1	Caki-1 (RRID:CVCL_0234)
Caki-2	Caki-2 (RRID:CVCL_0235)
CAL-120	CAL-120 (RRID:CVCL_1104)
CAL-12T	CAL-12T (RRID:CVCL_1105)
CAL-148	CAL-148 (RRID:CVCL_1106)
CAL-27	CAL-27 (RRID:CVCL_1107)
CAL-29	CAL-29 (RRID:CVCL_1808)
CAL-33	CAL-33 (RRID:CVCL_1108)
CAL-39	CAL-39 (RRID:CVCL_1109)
CAL-51	CAL-51 (RRID:CVCL_1110)
CAL-54	CAL-54 (RRID:CVCL_1111)
CAL-62	CAL-62 (RRID:CVCL_1112)
CAL-72	CAL-72 (RRID:CVCL_1113)
CAL-78	CAL-78 (RRID:CVCL_1809)
CAL-85-1	CAL-85-1 (RRID:CVCL_1114)
Calu-1	Calu-1 (RRID:CVCL_0608)
Calu-3	Calu-3 (RRID:CVCL_0609)
Calu-6	Calu-6 (RRID:CVCL_0236)
CAMA-1	CAMA-1 (RRID:CVCL_1115)
Caov-3	Caov-3 (RRID:CVCL_0201)
Caov-4	Caov-4 (RRID:CVCL_0202)
Capan-1	Capan-1 (RRID:CVCL_0237)
Capan-2	Capan-2 (RRID:CVCL_0026)
CaR-1	CaR-1 (RRID:CVCL_1116)
CAS-1	CAS-1 (RRID:CVCL_1117)
CCF-STTG1	CCF-STTG1 (RRID:CVCL_1118)
CCK-81	CCK-81 (RRID:CVCL_2873)
CCRF-CEM	CCRF-CEM (RRID:CVCL_0207)
CESS	CESS (RRID:CVCL_0209)
CFPAC-1	CFPAC-1 (RRID:CVCL_1119)
CGTH-W-1	CGTH-W-1 (RRID:CVCL_1120)
ChaGo-K-1	ChaGo-K-1 (RRID:CVCL_1121)
CHL-1	CHL-1 (RRID:CVCL_1122)
CHP-126	CHP-126 (RRID:CVCL_1123)
CHP-134	CHP-134 (RRID:CVCL_1124)
CHP-212	CHP-212 (RRID:CVCL_1125)
CHSA0011	CHSA0011 (RRID:CVCL_X483)
CHSA0108	CHSA0108 (RRID:CVCL_X484)
CHSA8926	CHSA8926 (RRID:CVCL_X485)
Ci-1	Ci-1 (RRID:CVCL_1861)
CJM [Human melanoma]	CJM [Human melanoma] (RRID:CVCL_U797)
CL-11	CL-11 (RRID:CVCL_1978)
CL-34	CL-34 (RRID:CVCL_1980)
CL-40	CL-40 (RRID:CVCL_1982)
CMK	CMK (RRID:CVCL_0216)
CML-T1	CML-T1 (RRID:CVCL_1126)
COLO 201	COLO 201 (RRID:CVCL_1987)
COLO 205	COLO 205 (RRID:CVCL_0218)
COLO 320HSR	COLO 320 (RRID:CVCL_1989)	We are unable to verify that the "COLO320" cell line used in CTRPv2 is the version with marker chromosomes with homogeneously staining regions (HSR) that was used in GDSC1 and GDSC2. As such, these cell lines will not be considered to be overlapping between GSDC and CTRPv2
COLO 320HSR	COLO 320HSR (RRID:CVCL_0220)	We are unable to verify that the "COLO320" cell line used in CTRPv2 is the version with marker chromosomes with homogeneously staining regions (HSR) that was used in GDSC1 and GDSC2. As such, these cell lines will not be considered to be overlapping between GSDC and CTRPv2
COLO 668	COLO 668 (RRID:CVCL_1128)
COLO 678	COLO 678 (RRID:CVCL_1129)
COLO 679	COLO 679 (RRID:CVCL_1130)
COLO 680N	COLO 680N (RRID:CVCL_1131)
COLO 684	COLO 684 (RRID:CVCL_1132)
COLO 699	COLO 699 (RRID:CVCL_1992)
COLO 741	COLO 741 (RRID:CVCL_1133)
COLO 783	COLO 783 (RRID:CVCL_1997)
COLO 792	COLO 792 (RRID:CVCL_1134)
COLO 800	COLO 800 (RRID:CVCL_1135)
COLO 824	COLO 824 (RRID:CVCL_1136)
COLO 829	COLO 829 (RRID:CVCL_1137)
COR-L105	COR-L105 (RRID:CVCL_1138)
COR-L23	COR-L23 (RRID:CVCL_1139)
COR-L279	COR-L279 (RRID:CVCL_1140)
COR-L303	COR-L303 (RRID:CVCL_2411)
COR-L311	COR-L311 (RRID:CVCL_2412)
COR-L32	COR-L32 (RRID:CVCL_2413)
COR-L321	COR-L321 (RRID:CVCL_2414)
COR-L47	COR-L47 (RRID:CVCL_2415)
COR-L51	COR-L51 (RRID:CVCL_2416)
COR-L88	COR-L88 (RRID:CVCL_1141)
COR-L95	COR-L95 (RRID:CVCL_2418)
COV362	COV362 (RRID:CVCL_2420)
COV434	COV434 (RRID:CVCL_2010)
COV644	COV644 (RRID:CVCL_2425)
CP50-MEL-B	CP50-MEL-B (RRID:CVCL_1143)
CP66-MEL	CP66-MEL (RRID:CVCL_1144)
CP67-MEL	CP67-MEL (RRID:CVCL_1145)
CPC-N	CPC-N (RRID:CVCL_1146)
CRO-AP2	CRO-AP2 (RRID:CVCL_1147)
CS-1 [Human chondrosarcoma]	CS-1 [Human chondrosarcoma] (RRID:CVCL_T023)
CTB-1	CTB-1 (RRID:CVCL_1149)
CTV-1	CTV-1 (RRID:CVCL_1150)
CW-2	CW-2 (RRID:CVCL_1151)
D-247MG	D-247MG (RRID:CVCL_1153)
D-263MG	D-263MG (RRID:CVCL_1154)
D283 Med	D283 Med (RRID:CVCL_1155)
D-336MG	D-336MG (RRID:CVCL_1156)
D-392MG	D-392MG (RRID:CVCL_1158)
D-423MG	D-423MG (RRID:CVCL_1160)
D-502MG	D-502MG (RRID:CVCL_1162)
D-542MG	D-542MG (RRID:CVCL_1164)
D-566MG	D-566MG (RRID:CVCL_1166)
DAN-G	DAN-G (RRID:CVCL_0243)
Daoy	Daoy (RRID:CVCL_1167)
Daudi	Daudi (RRID:CVCL_0008)
DB	DB (RRID:CVCL_1168)
DBTRG-05MG	DBTRG-05MG (RRID:CVCL_1169)
DEL	DEL (RRID:CVCL_1170)
Detroit 562	Detroit 562 (RRID:CVCL_1171)
DG-75	DG-75 (RRID:CVCL_0244)
DiFi	DiFi (RRID:CVCL_6895)
DJM-1	DJM-1 (RRID:CVCL_1172)
DK-MG	DK-MG (RRID:CVCL_1173)
DLD-1	DLD-1 (RRID:CVCL_0248)
DMS 114	DMS 114 (RRID:CVCL_1174)
DMS 273	DMS 273 (RRID:CVCL_1176)
DMS 454	DMS 454 (RRID:CVCL_2438)
DMS 53	DMS 53 (RRID:CVCL_1177)
DMS 79	DMS 79 (RRID:CVCL_1178)
DND-41	DND-41 (RRID:CVCL_2022)
DoHH2	DoHH2 (RRID:CVCL_1179)
DOK	DOK (RRID:CVCL_1180)
DoTc2 4510	DoTc2 4510 (RRID:CVCL_1181)
DOV13	DOV13 (RRID:CVCL_6774)
DSH1	DSH1 (RRID:CVCL_1182)
DU145	DU145 (RRID:CVCL_0105)
DU4475	DU4475 (RRID:CVCL_1183)
DV-90	DV-90 (RRID:CVCL_1184)
EB1	EB1 (RRID:CVCL_2027)
EB2	EB2 (RRID:CVCL_1186)
EB3 [Human Burkitt lymphoma]	EB3 [Human Burkitt lymphoma] (RRID:CVCL_1185)
EBC-1	EBC-1 (RRID:CVCL_2891)
ECC10	ECC10 (RRID:CVCL_1188)
ECC12	ECC12 (RRID:CVCL_1189)
EC-GI-10	EC-GI-10 (RRID:CVCL_1187)
EFE-184	EFE-184 (RRID:CVCL_1191)
EFM-19	EFM-19 (RRID:CVCL_0253)
EFM-192A	EFM-192A (RRID:CVCL_1812)
EFO-21	EFO-21 (RRID:CVCL_0029)
EFO-27	EFO-27 (RRID:CVCL_1192)
EGI-1	EGI-1 (RRID:CVCL_1193)
EHEB	EHEB (RRID:CVCL_1194)
EJM	EJM (RRID:CVCL_2030)
EKVX	EKVX (RRID:CVCL_1195)
EM-2	EM-2 (RRID:CVCL_1196)
EMC-BAC-1	EMC-BAC-1 (RRID:CVCL_X486)
EMC-BAC-2	EMC-BAC-2 (RRID:CVCL_X487)
EN	EN (RRID:CVCL_2034)
EoL-1	EoL-1 (RRID:CVCL_0258)
EPLC-272H	EPLC-272H (RRID:CVCL_1197)
ES1	ES1 (RRID:CVCL_1198)
ES-2	ES-2 (RRID:CVCL_3509)
ES3	ES3 (RRID:CVCL_1199)
ES4	ES4 (RRID:CVCL_1200)
ES5	ES5 (RRID:CVCL_1201)
ES6	ES6 (RRID:CVCL_1202)
ES7	ES7 (RRID:CVCL_1203)
ES8	ES8 (RRID:CVCL_1204)
ESO-26	ESO-26 (RRID:CVCL_2035)
ESO-51	ESO-51 (RRID:CVCL_2036)
ESS-1	ESS-1 (RRID:CVCL_1205)
ETK-1	ETK-1 (RRID:CVCL_1206)
Evsa-T	Evsa-T (RRID:CVCL_1207)
EW-1	EW-1 (RRID:CVCL_1208)
EW-11	EW-11 (RRID:CVCL_1209)
EW-12	EW-12 (RRID:CVCL_1210)
EW-13	EW-13 (RRID:CVCL_1211)
EW-16	EW-16 (RRID:CVCL_1212)
EW-18	EW-18 (RRID:CVCL_1213)
EW-22	EW-22 (RRID:CVCL_1214)
EW-24	EW-24 (RRID:CVCL_1215)
EW-3	EW-3 (RRID:CVCL_1216)
EW-7	EW-7 (RRID:CVCL_1217)
F-36P	F-36P (RRID:CVCL_2037)
FaDu	FaDu (RRID:CVCL_1218)
Farage	Farage (RRID:CVCL_3302)
FLO-1	FLO-1 (RRID:CVCL_2045)
FTC-133	FTC-133 (RRID:CVCL_1219)
FTC-238	FTC-238 (RRID:CVCL_2447)
Fu97	Fu97 (RRID:CVCL_2908)
FU-OV-1	FU-OV-1 (RRID:CVCL_2047)
G-292 clone A141B1	G-292 clone A141B1 (RRID:CVCL_2909)
G-361	G-361 (RRID:CVCL_1220)
G-401	G-401 (RRID:CVCL_0270)
G-402	G-402 (RRID:CVCL_1221)
GA-10	GA-10 (RRID:CVCL_1222)
GAK	GAK (RRID:CVCL_1225)
GaMG	GaMG (RRID:CVCL_1226)
GB-1	GB-1 (RRID:CVCL_1227)
GCIY	GCIY (RRID:CVCL_1228)
GCT	GCT (RRID:CVCL_1229)
GDM-1	GDM-1 (RRID:CVCL_1230)
GI-1	GI-1 (RRID:CVCL_1231)
GI-ME-N	GI-ME-N (RRID:CVCL_1232)
G-mel	G-mel (RRID:CVCL_W798)
GMS-10	GMS-10 (RRID:CVCL_1233)
GOS-3	GOS-3 (RRID:CVCL_2050)
GOTO	GOTO (RRID:CVCL_1234)
GP2d	GP2d (RRID:CVCL_2450)
GP5d	GP5d (RRID:CVCL_1235)
Granta-519	Granta-519 (RRID:CVCL_1818)
GR-ST	GR-ST (RRID:CVCL_1236)
GSS	GSS (RRID:CVCL_8876)
GSU	GSU (RRID:CVCL_8877)
H4	H4 (RRID:CVCL_1239)
H9	H9 (RRID:CVCL_1240)
HA7-RCC	HA7-RCC (RRID:CVCL_1241)
HAL-01	HAL-01 (RRID:CVCL_1242)
HARA [Human squamous cell lung carcinoma]	HARA [Human squamous cell lung carcinoma] (RRID:CVCL_2914)
HC-1	HC-1 (RRID:CVCL_1243)
HCC1143	HCC1143 (RRID:CVCL_1245)
HCC1171	HCC1171 (RRID:CVCL_5126)
HCC1187	HCC1187 (RRID:CVCL_1247)
HCC1195	HCC1195 (RRID:CVCL_5127)
HCC1395	HCC1395 (RRID:CVCL_1249)
HCC1419	HCC1419 (RRID:CVCL_1251)
HCC1428	HCC1428 (RRID:CVCL_1252)
HCC1438	HCC1438 (RRID:CVCL_L088)
HCC15	HCC15 (RRID:CVCL_2057)
HCC1500	HCC1500 (RRID:CVCL_1254)
HCC1569	HCC1569 (RRID:CVCL_1255)
HCC1588	HCC1588 (RRID:CVCL_A351)
HCC1599	HCC1599 (RRID:CVCL_1256)
HCC1806	HCC1806 (RRID:CVCL_1258)
HCC1833	HCC1833 (RRID:CVCL_5129)
HCC1937	HCC1937 (RRID:CVCL_0290)
HCC1954	HCC1954 (RRID:CVCL_1259)
HCC202	HCC202 (RRID:CVCL_2062)
HCC2108	HCC2108 (RRID:CVCL_A352)
HCC2157	HCC2157 (RRID:CVCL_1261)
HCC2218	HCC2218 (RRID:CVCL_1263)
HCC2279	HCC2279 (RRID:CVCL_5131)
HCC2935	HCC2935 (RRID:CVCL_1265)
HCC2998	HCC2998 (RRID:CVCL_1266)
HCC33	HCC33 (RRID:CVCL_2058)
HCC366	HCC366 (RRID:CVCL_2059)
HCC38	HCC38 (RRID:CVCL_1267)
HCC4006	HCC4006 (RRID:CVCL_1269)
HCC44	HCC44 (RRID:CVCL_2060)
HCC-56	HCC-56 (RRID:CVCL_2917)
HCC70	HCC70 (RRID:CVCL_1270)
HCC78	HCC78 (RRID:CVCL_2061)
HCC827	HCC827 (RRID:CVCL_2063)
HCC95	HCC95 (RRID:CVCL_5137)
HCE-4	HCE-4 (RRID:CVCL_1271)
HCT 116	HCT 116 (RRID:CVCL_0291)
HCT 15	HCT 15 (RRID:CVCL_0292)
HCT 8	HCT 8 (RRID:CVCL_2478)
HDLM-2	HDLM-2 (RRID:CVCL_0009)
HD-MY-Z	HD-MY-Z (RRID:CVCL_1273)
HDQ-P1	HDQ-P1 (RRID:CVCL_2067)
HEC-1	HEC-1 (RRID:CVCL_1274)
HEC-108	HEC-108 (RRID:CVCL_2923)
HEC-151	HEC-151 (RRID:CVCL_2925)
HEC-1-A	HEC-1-A (RRID:CVCL_0293)
HEC-1-B	HEC-1-B (RRID:CVCL_0294)
HEC-251	HEC-251 (RRID:CVCL_2927)
HEC-265	HEC-265 (RRID:CVCL_2928)
HEC-50B	HEC-50B (RRID:CVCL_2929)
HEC-59	HEC-59 (RRID:CVCL_2930)
HEC-6	HEC-6 (RRID:CVCL_2931)
HEL	HEL (RRID:CVCL_0001)
HEL 92.1.7	HEL 92.1.7 (RRID:CVCL_2481)
HeLa	HeLa (RRID:CVCL_0030)
H-EMC-SS	H-EMC-SS (RRID:CVCL_1238)
Hep 3B2.1-7	Hep 3B2.1-7 (RRID:CVCL_0326)
Hep-G2	Hep-G2 (RRID:CVCL_0027)
Hep-G2/C3A	Hep-G2/C3A (RRID:CVCL_1098)
HEY	HEY (RRID:CVCL_0297)
HEY A8	HEY A8 (RRID:CVCL_8878)
HGC-27	HGC-27 (RRID:CVCL_1279)
HH [Human lymphoma]	HH [Human lymphoma] (RRID:CVCL_1280)
HL-60	HL-60 (RRID:CVCL_0002)
HLE	HLE (RRID:CVCL_1281)
HLF	HLF (RRID:CVCL_2947)
HMC-1-8	HMC-1-8 (RRID:CVCL_2949)
HMCB	HMCB (RRID:CVCL_3317)
HMV-II	HMV-II (RRID:CVCL_1282)
HN	HN (RRID:CVCL_1283)
HO-1-N-1	HO-1-N-1 (RRID:CVCL_1284)
HO-1-u-1	HO-1-u-1 (RRID:CVCL_2784)
HOP-62	HOP-62 (RRID:CVCL_1285)
HOP-92	HOP-92 (RRID:CVCL_1286)
HOS	HOS (RRID:CVCL_0312)
HPAC	HPAC (RRID:CVCL_3517)
HPAF-II	HPAF-II (RRID:CVCL_0313)
HPB-ALL	HPB-ALL (RRID:CVCL_1820)
Hs 294T	Hs 294T (RRID:CVCL_0331)
Hs 445	Hs 445 (RRID:CVCL_0761)
Hs 578Bst	Hs 578Bst (RRID:CVCL_0807)
Hs 578T	Hs 578T (RRID:CVCL_0332)
Hs 611.T	Hs 611.T (RRID:CVCL_0823)
Hs 633.T	Hs 633.T (RRID:CVCL_0832)
Hs 683	Hs 683 (RRID:CVCL_0844)
Hs 688(A).T	Hs 688(A).T (RRID:CVCL_0846)
Hs 729.T	Hs 729.T (RRID:CVCL_0871)
Hs 746.T	Hs 746.T (RRID:CVCL_0333)
Hs 766T	Hs 766T (RRID:CVCL_0334)
Hs 822.T	Hs 822.T (RRID:CVCL_0933)
Hs 839.T	Hs 839.T (RRID:CVCL_0941)
Hs 852.T	Hs 852.T (RRID:CVCL_0950)
Hs 888.Lu	Hs 888.Lu (RRID:CVCL_0977)
Hs 888.T	Hs 888.T (RRID:CVCL_0979)
Hs 895.T	Hs 895.T (RRID:CVCL_0993)
Hs 934.T	Hs 934.T (RRID:CVCL_1031)
Hs 936.T	Hs 936.T (RRID:CVCL_1033)
Hs 939.T	Hs 939.T (RRID:CVCL_1036)
Hs 940.T	Hs 940.T (RRID:CVCL_1038)
Hs 944.T	Hs 944.T (RRID:CVCL_1040)
HSC-2	HSC-2 (RRID:CVCL_1287)
HSC-3	HSC-3 (RRID:CVCL_1288)
HSC-39	HSC-39 (RRID:CVCL_A385)
HSC-4	HSC-4 (RRID:CVCL_1289)
H-STS	H-STS (RRID:CVCL_L296)
HT	HT (RRID:CVCL_1290)
HT-1080	HT-1080 (RRID:CVCL_0317)
HT115	HT115 (RRID:CVCL_2520)
HT-1197	HT-1197 (RRID:CVCL_1291)
HT-1376	HT-1376 (RRID:CVCL_1292)
HT-144	HT-144 (RRID:CVCL_0318)
HT-29	HT-29 (RRID:CVCL_0320)
HT-3	HT-3 (RRID:CVCL_1293)
HT-55	HT-55 (RRID:CVCL_1294)
HTC-C3	HTC-C3 (RRID:CVCL_1295)
HuCC-T1	HuCC-T1 (RRID:CVCL_0324)
HuG1-N	HuG1-N (RRID:CVCL_4846)
HuH-1	HuH-1 (RRID:CVCL_2956)
HuH-28	HuH-28 (RRID:CVCL_2955)
HuH-6 Clone 5	HuH-6 (RRID:CVCL_4381)
Huh-7	Huh-7 (RRID:CVCL_0336)
HuNS1	HuNS1 (RRID:CVCL_2526)
HuO-3N1	HuO-3N1 (RRID:CVCL_1297)
HuO9	HuO9 (RRID:CVCL_1298)
HuP-T3	HuP-T3 (RRID:CVCL_1299)
HuP-T4	HuP-T4 (RRID:CVCL_1300)
HuT 78	HuT 78 (RRID:CVCL_0337)
HuTu 80	HuTu 80 (RRID:CVCL_1301)
IA-LM	IA-LM (RRID:CVCL_1302)
IGR-1	IGR-1 (RRID:CVCL_1303)
IGR-37	IGR-37 (RRID:CVCL_2075)
IGR-39	IGR-39 (RRID:CVCL_2076)
IGROV-1	IGROV-1 (RRID:CVCL_1304)
IHH-4	IHH-4 (RRID:CVCL_2960)
IM-9	IM-9 (RRID:CVCL_1305)
IM95	IM95 (RRID:CVCL_2961)
IMR-32	IMR-32 (RRID:CVCL_0346)
IMR-5	IMR-5 (RRID:CVCL_1306)
IPC-298	IPC-298 (RRID:CVCL_1307)
Ishikawa (Heraklio) 02 ER-	Ishikawa (Heraklio) 02 ER- (RRID:CVCL_6543)
IST-MEL1	IST-MEL1 (RRID:CVCL_1308)
IST-Mes1	IST-Mes1 (RRID:CVCL_1311)
IST-SL1	IST-SL1 (RRID:CVCL_1313)
IST-SL2	IST-SL2 (RRID:CVCL_1314)
J82	J82 (RRID:CVCL_0359)
JAR	JAR (RRID:CVCL_0360)
JEG-3	JEG-3 (RRID:CVCL_0363)
JeKo-1	JeKo-1 (RRID:CVCL_1865)
JHH-1	JHH-1 (RRID:CVCL_2785)
JHH-2	JHH-2 (RRID:CVCL_2786)
JHH-4	JHH-4 (RRID:CVCL_2787)
JHH-5	JHH-5 (RRID:CVCL_0364)
JHH-6	JHH-6 (RRID:CVCL_2788)
JHH-7	JHH-7 (RRID:CVCL_2805)
JHOC-5	JHOC-5 (RRID:CVCL_4640)
JHOM-1	JHOM-1 (RRID:CVCL_4644)
JHOS-2	JHOS-2 (RRID:CVCL_4647)
JHOS-3	JHOS-3 (RRID:CVCL_4648)
JHOS-4	JHOS-4 (RRID:CVCL_4649)
JHU-011	JHU-011 (RRID:CVCL_5986)
JHU-022	JHU-022 (RRID:CVCL_5991)
JHU-029	JHU-029 (RRID:CVCL_5993)
JHUEM-1	JHUEM-1 (RRID:CVCL_4655)
JHUEM-2	JHUEM-2 (RRID:CVCL_4656)
JHUEM-3	JHUEM-3 (RRID:CVCL_4657)
JHUEM-7	JHUEM-7 (RRID:CVCL_4658)
JIMT-1	JIMT-1 (RRID:CVCL_2077)
Jiyoye	Jiyoye (RRID:CVCL_1317)
JJN-3	JJN-3 (RRID:CVCL_2078)
JK-1	JK-1 (RRID:CVCL_2079)
JL-1	JL-1 (RRID:CVCL_2080)
JM-1	JM-1 (RRID:CVCL_3532)
JMSU-1	JMSU-1 (RRID:CVCL_2081)
JSC-1	JSC-1 (RRID:CVCL_3728)
Jurkat	Jurkat (RRID:CVCL_0065)
JURL-MK1	JURL-MK1 (RRID:CVCL_2086)
JVM-2	JVM-2 (RRID:CVCL_1319)
JVM-3	JVM-3 (RRID:CVCL_1320)
K029AX	K029AX (RRID:CVCL_8784)
K2 [Human melanoma]	K2 [Human melanoma] (RRID:CVCL_AT85)
K5	K5 (RRID:CVCL_1322)
K-562	K-562 (RRID:CVCL_0004)
KALS-1	KALS-1 (RRID:CVCL_1323)
Karpas-1106P	Karpas-1106P (RRID:CVCL_1821)
Karpas-231	Karpas-231 (RRID:CVCL_1822)
Karpas-299	Karpas-299 (RRID:CVCL_1324)
Karpas-422	Karpas-422 (RRID:CVCL_1325)
Karpas-45	Karpas-45 (RRID:CVCL_1326)
Karpas-620	Karpas-620 (RRID:CVCL_1823)
Kasumi-1	Kasumi-1 (RRID:CVCL_0589)
Kasumi-2	Kasumi-2 (RRID:CVCL_0590)
KATO III	KATO III (RRID:CVCL_0371)
KCL-22	KCL-22 (RRID:CVCL_2091)
KE-37	KE-37 (RRID:CVCL_1327)
KE-39	KE-39 (RRID:CVCL_3385)
KE-97	KE-97 (RRID:CVCL_3386)
Kelly	Kelly (RRID:CVCL_2092)
KG-1	KG-1 (RRID:CVCL_0374)
KG-1-C	KG-1-C (RRID:CVCL_2971)
KGN	KGN (RRID:CVCL_0375)
KHM-1B	KHM-1B (RRID:CVCL_2972)
Ki-JK	Ki-JK (RRID:CVCL_2093)
KINGS-1	KINGS-1 (RRID:CVCL_1328)
KLE	KLE (RRID:CVCL_1329)
KM12	KM12 (RRID:CVCL_1331)
KMBC-2	KMBC-2 (RRID:CVCL_2977)
KM-H2	KM-H2 (RRID:CVCL_1330)
KMH-2	KMH-2 (RRID:CVCL_S641)
KMM-1	KMM-1 (RRID:CVCL_2981)
KMOE-2	KMOE-2 (RRID:CVCL_1332)
KMRC-1	KMRC-1 (RRID:CVCL_2983)
KMRC-2	KMRC-2 (RRID:CVCL_2984)
KMRC-20	KMRC-20 (RRID:CVCL_2986)
KMRC-3	KMRC-3 (RRID:CVCL_2985)
KMS-11	KMS-11 (RRID:CVCL_2989)
KMS-12-BM	KMS-12-BM (RRID:CVCL_1334)
KMS-18	KMS-18 (RRID:CVCL_A637)
KMS-20	KMS-20 (RRID:CVCL_2990)
KMS-21-BM	KMS-21-BM (RRID:CVCL_2991)
KMS-26	KMS-26 (RRID:CVCL_2992)
KMS-27	KMS-27 (RRID:CVCL_2993)
KMS-28BM	KMS-28BM (RRID:CVCL_2994)
KMS-34	KMS-34 (RRID:CVCL_2996)
KNS-42	KNS-42 (RRID:CVCL_0378)
KNS-60	KNS-60 (RRID:CVCL_2798)
KNS-62	KNS-62 (RRID:CVCL_1335)
KNS-81	KNS-81 (RRID:CVCL_2799)
KNS-81-FD	KNS-81-FD (RRID:CVCL_1336)
KO52	KO52 (RRID:CVCL_1321)
KON	KON (RRID:CVCL_3001)
KOPN-8	KOPN-8 (RRID:CVCL_1866)
KOSC-2	KOSC-2 (RRID:CVCL_1337)
KP-1N	KP-1N (RRID:CVCL_3002)
KP-2	KP-2 (RRID:CVCL_3004)
KP-3	KP-3 (RRID:CVCL_3005)
KP-4	KP-4 (RRID:CVCL_1338)
KPL-1	KPL-1 (RRID:CVCL_2094)
KP-N-RT-BM-1	KP-N-RT-BM-1 (RRID:CVCL_1339)
KP-N-SI9s	KP-N-SI9s (RRID:CVCL_1340)
KP-N-YN	KP-N-YN (RRID:CVCL_1341)
KP-N-YS	KP-N-YS (RRID:CVCL_1342)
KRIJ	KRIJ
KS-1 [Human glioblastoma]	KS-1 [Human glioblastoma] (RRID:CVCL_1343)
KTCTL-13	KTCTL-13 (RRID:CVCL_5870)
KTCTL-140	KTCTL-140 (RRID:CVCL_5879)
KTCTL-195	KTCTL-195 (RRID:CVCL_5880)
KTCTL-1M	KTCTL-1M (RRID:CVCL_5884)
KTCTL-21	KTCTL-21 (RRID:CVCL_5868)
KTCTL-26A	KTCTL-26A (RRID:CVCL_5873)
KU-19-19	KU-19-19 (RRID:CVCL_1344)
Ku812	Ku812 (RRID:CVCL_0379)
Kuramochi	Kuramochi (RRID:CVCL_1345)
KY821	KY821 (RRID:CVCL_1346)
KYAE-1	KYAE-1 (RRID:CVCL_1825)
KYM-1	KYM-1 (RRID:CVCL_3007)
KYO-1	KYO-1 (RRID:CVCL_2095)
KYSE-140	KYSE-140 (RRID:CVCL_1347)
KYSE-150	KYSE-150 (RRID:CVCL_1348)
KYSE-180	KYSE-180 (RRID:CVCL_1349)
KYSE-220	KYSE-220 (RRID:CVCL_1359)
KYSE-270	KYSE-270 (RRID:CVCL_1350)
KYSE-30	KYSE-30 (RRID:CVCL_1351)
KYSE-410	KYSE-410 (RRID:CVCL_1352)
KYSE-450	KYSE-450 (RRID:CVCL_1353)
KYSE-50	KYSE-50 (RRID:CVCL_1360)
KYSE-510	KYSE-510 (RRID:CVCL_1354)
KYSE-520	KYSE-520 (RRID:CVCL_1355)
KYSE-70	KYSE-70 (RRID:CVCL_1356)
L-1236	L-1236 (RRID:CVCL_2096)
L3.3	L3.3 (RRID:CVCL_8147)
L-363	L-363 (RRID:CVCL_1357)
L-428	L-428 (RRID:CVCL_1361)
L-540	L-540 (RRID:CVCL_1362)
LAMA-84	LAMA-84 (RRID:CVCL_0388)
LA-N-6	LA-N-6 (RRID:CVCL_1363)
LB1047-RCC	LB1047-RCC (RRID:CVCL_1364)
LB2241-RCC	LB2241-RCC (RRID:CVCL_1365)
LB2518-MEL	LB2518-MEL (RRID:CVCL_1366)
LB373-MEL-D	LB373-MEL-D (RRID:CVCL_1367)
LB647-SCLC	LB647-SCLC (RRID:CVCL_1368)
LB771-HNC	LB771-HNC (RRID:CVCL_1369)
LB831-BLC	LB831-BLC (RRID:CVCL_1370)
LB996-RCC	LB996-RCC (RRID:CVCL_1371)
LC-1/sq	LC-1/sq (RRID:CVCL_3008)
LC-1/sq-SF	LC-1/sq-SF (RRID:CVCL_5480)
LC-1F	LC-1F (RRID:CVCL_1372)
LC-2/ad	LC-2/ad (RRID:CVCL_1373)
LC4-1	LC4-1 (RRID:CVCL_1374)
LCLC-103H	LCLC-103H (RRID:CVCL_1375)
LCLC-97TM1	LCLC-97TM1 (RRID:CVCL_1376)
Li-7	Li-7 (RRID:CVCL_3840)
LK-2	LK-2 (RRID:CVCL_1377)
LMSU	LMSU (RRID:CVCL_4849)
LN-18	LN-18 (RRID:CVCL_0392)
LN-229	LN-229 (RRID:CVCL_0393)
LN-405	LN-405 (RRID:CVCL_1378)
LNCaP clone FGC	LNCaP clone FGC (RRID:CVCL_1379)
LNZTA3WT4	LNZTA3WT4 (RRID:CVCL_3540)
Loucy	Loucy (RRID:CVCL_1380)
LOU-NH91	LOU-NH91 (RRID:CVCL_2104)
LoVo	LoVo (RRID:CVCL_0399)
LOX-IMVI	LOX-IMVI (RRID:CVCL_1381)
LP-1	LP-1 (RRID:CVCL_0012)
LS1034	LS1034 (RRID:CVCL_1382)
LS123	LS123 (RRID:CVCL_1383)
LS180	LS180 (RRID:CVCL_0397)
LS411N	LS411N (RRID:CVCL_1385)
LS513	LS513 (RRID:CVCL_1386)
Lu-134-A	Lu-134-A (RRID:CVCL_1387)
Lu-135	Lu-135 (RRID:CVCL_1389)
Lu-139	Lu-139 (RRID:CVCL_1390)
Lu-165	Lu-165 (RRID:CVCL_1391)
Lu-65	Lu-65 (RRID:CVCL_1392)
Lu-99A	Lu-99 (RRID:CVCL_3015)	We are unable to verify that the "LU99" cell line tested in CTRPv2 is equivalent to the daughter cell line, Lu-99A, that was tested in GDSC1 and GDSC2. As such, these will be treated as separate cell lines.
Lu-99A	Lu-99A (RRID:CVCL_1393)	We are unable to verify that the "LU99" cell line tested in CTRPv2 is equivalent to the daughter cell line, Lu-99A, that was tested in GDSC1 and GDSC2. As such, these will be treated as separate cell lines.
LUDLU-1	LUDLU-1 (RRID:CVCL_2582)
LXF 289	LXF 289 (RRID:CVCL_1394)
M059J	M059J (RRID:CVCL_0400)
M059K	M059K (RRID:CVCL_0401)
M-07e	M-07e (RRID:CVCL_2106)
M14	M14 (RRID:CVCL_1395)
Malme-3M	Malme-3M (RRID:CVCL_1438)
MC/CAR	MC/CAR (RRID:CVCL_1397)
MC116	MC116 (RRID:CVCL_1399)
MCAS	MCAS (RRID:CVCL_3020)
MCF-7	MCF-7 (RRID:CVCL_0031)
MDA-MB-157	MDA-MB-157 (RRID:CVCL_0618)
MDA-MB-175-VII	MDA-MB-175-VII (RRID:CVCL_1400)
MDA-MB-231	MDA-MB-231 (RRID:CVCL_0062)
MDA-MB-330	MDA-MB-330 (RRID:CVCL_0619)
MDA-MB-361	MDA-MB-361 (RRID:CVCL_0620)
MDA-MB-415	MDA-MB-415 (RRID:CVCL_0621)
MDA-MB-435	MDA-MB-435S (RRID:CVCL_0622)
MDA-MB-436	MDA-MB-436 (RRID:CVCL_0623)
MDA-MB-453	MDA-MB-453 (RRID:CVCL_0418)
MDA-MB-468	MDA-MB-468 (RRID:CVCL_0419)
MDST8	MDST8 (RRID:CVCL_2588)
ME-1 [Human leukemia]	ME-1 [Human leukemia] (RRID:CVCL_2110)
ME-180	ME-180 (RRID:CVCL_1401)
MEC-1	MEC-1 (RRID:CVCL_1870)
MEG-01	MEG-01 (RRID:CVCL_0425)
Mel Ho	Mel Ho (RRID:CVCL_1402)
Mel JuSo	Mel JuSo (RRID:CVCL_1403)
MES-SA	MES-SA (RRID:CVCL_1404)
MeWo	MeWo (RRID:CVCL_0445)
MFE-280	MFE-280 (RRID:CVCL_1405)
MFE-296	MFE-296 (RRID:CVCL_1406)
MFE-319	MFE-319 (RRID:CVCL_2112)
MFH-ino	MFH-ino (RRID:CVCL_1407)
MFM-223	MFM-223 (RRID:CVCL_1408)
MG-63	MG-63 (RRID:CVCL_0426)
MHH-CALL-2	MHH-CALL-2 (RRID:CVCL_1409)
MHH-CALL-3	MHH-CALL-3 (RRID:CVCL_0089)
MHH-CALL-4	MHH-CALL-4 (RRID:CVCL_1410)
MHH-ES-1	MHH-ES-1 (RRID:CVCL_1411)
MHH-NB-11	MHH-NB-11 (RRID:CVCL_1412)
MHH-PREB-1	MHH-PREB-1 (RRID:CVCL_1413)
MIA PaCa-2	MIA PaCa-2 (RRID:CVCL_0428)
Mino	Mino (RRID:CVCL_1872)
MJ	MJ (RRID:CVCL_1414)
MKN1	MKN1 (RRID:CVCL_1415)
MKN28	MKN28 (RRID:CVCL_1416)
MKN45	MKN45 (RRID:CVCL_0434)
MKN7	MKN7 (RRID:CVCL_1417)
MKN74	MKN74 (RRID:CVCL_2791)
ML-1 [Human thyroid carcinoma]	ML-1 [Human thyroid carcinoma] (RRID:CVCL_H525)
ML-2	ML-2 (RRID:CVCL_1418)
MLMA	MLMA (RRID:CVCL_1419)
MM1.S	MM1.S (RRID:CVCL_8792)
MMAc-SF	MMAc-SF (RRID:CVCL_1420)
MN-60	MN-60 (RRID:CVCL_1421)
Mo	Mo (RRID:CVCL_1439)
MOG-G-CCM	MOG-G-CCM (RRID:CVCL_2613)
MOG-G-UVW	MOG-G-UVW (RRID:CVCL_2614)
MOLM-13	MOLM-13 (RRID:CVCL_2119)
MOLM-16	MOLM-16 (RRID:CVCL_2120)
MOLM-6	MOLM-6 (RRID:CVCL_2122)
MOLP-2	MOLP-2 (RRID:CVCL_2123)
MOLP-8	MOLP-8 (RRID:CVCL_2124)
MOLT-13	MOLT-13 (RRID:CVCL_1422)
MOLT-16	MOLT-16 (RRID:CVCL_1424)
MOLT-3	MOLT-3 (RRID:CVCL_0624)
MOLT-4	MOLT-4 (RRID:CVCL_0013)
Mono-Mac-1	Mono-Mac-1 (RRID:CVCL_1425)
Mono-Mac-6	Mono-Mac-6 (RRID:CVCL_1426)
MOR/CPR	MOR/CPR (RRID:CVCL_2620)
MOTN-1	MOTN-1 (RRID:CVCL_2127)
MPP 89	MPP 89 (RRID:CVCL_1427)
MRK-nu-1	MRK-nu-1 (RRID:CVCL_1428)
MS-1 [Human lung carcinoma]	MS-1 [Human lung carcinoma] (RRID:CVCL_1429)
MS751	MS751 (RRID:CVCL_4996)
MSTO-211H	MSTO-211H (RRID:CVCL_1430)
MV4-11	MV4-11 (RRID:CVCL_0064)
MY-M12	MY-M12 (RRID:CVCL_3035)
MZ-MEL-2	MZ-MEL-2 (RRID:CVCL_1435)
MZ-MEL-7	MZ-MEL-7 (RRID:CVCL_1436)
MZ-PC-1	MZ-PC-1 (RRID:CVCL_1434)
NTERA-2	NT2-D1 (RRID:CVCL_3407)
NALM-6	NALM-6 (RRID:CVCL_0092)
Namalwa	Namalwa (RRID:CVCL_0067)
NB(TU)1	NB(TU)1 (RRID:CVCL_3041)
NB1	NB1 (RRID:CVCL_1440)
NB4	NB4 (RRID:CVCL_0005)
NB69	NB69 (RRID:CVCL_1448)
NCC010	NCC010 (RRID:CVCL_X505)
NCC021	NCC021 (RRID:CVCL_X506)
NCC-IT	NCC-IT (RRID:CVCL_1451)
NCC-StC-K140	NCC-StC-K140 (RRID:CVCL_3055)
NCI-H1048	NCI-H1048 (RRID:CVCL_1453)
NCI-H1092	NCI-H1092 (RRID:CVCL_1454)
NCI-H1105	NCI-H1105 (RRID:CVCL_1455)
NCI-H1155	NCI-H1155 (RRID:CVCL_1456)
NCI-H1184	NCI-H1184 (RRID:CVCL_1458)
NCI-H128	NCI-H128 (RRID:CVCL_1460)
NCI-H1299	NCI-H1299 (RRID:CVCL_0060)
NCI-H1304	NCI-H1304 (RRID:CVCL_1462)
NCI-H1339	NCI-H1339 (RRID:CVCL_A472)
NCI-H1341	NCI-H1341 (RRID:CVCL_1463)
NCI-H1355	NCI-H1355 (RRID:CVCL_1464)
NCI-H1373	NCI-H1373 (RRID:CVCL_1465)
NCI-H1385	NCI-H1385 (RRID:CVCL_1466)
NCI-H1395	NCI-H1395 (RRID:CVCL_1467)
NCI-H1417	NCI-H1417 (RRID:CVCL_1469)
NCI-H1435	NCI-H1435 (RRID:CVCL_1470)
NCI-H1436	NCI-H1436 (RRID:CVCL_1471)
NCI-H1437	NCI-H1437 (RRID:CVCL_1472)
NCI-H146	NCI-H146 (RRID:CVCL_1473)
NCI-H1563	NCI-H1563 (RRID:CVCL_1475)
NCI-H1568	NCI-H1568 (RRID:CVCL_1476)
NCI-H1573	NCI-H1573 (RRID:CVCL_1478)
NCI-H1581	NCI-H1581 (RRID:CVCL_1479)
NCI-H1623	NCI-H1623 (RRID:CVCL_1481)
NCI-H1648	NCI-H1648 (RRID:CVCL_1482)
NCI-H1650	NCI-H1650 (RRID:CVCL_1483)
NCI-H1651	NCI-H1651 (RRID:CVCL_1484)
NCI-H1666	NCI-H1666 (RRID:CVCL_1485)
NCI-H1688	NCI-H1688 (RRID:CVCL_1487)
NCI-H1693	NCI-H1693 (RRID:CVCL_1488)
NCI-H1694	NCI-H1694 (RRID:CVCL_1489)
NCI-H1703	NCI-H1703 (RRID:CVCL_1490)
NCI-H1734	NCI-H1734 (RRID:CVCL_1491)
NCI-H1755	NCI-H1755 (RRID:CVCL_1492)
NCI-H1770	NCI-H1770 (RRID:CVCL_1493)
NCI-H1781	NCI-H1781 (RRID:CVCL_1494)
NCI-H1792	NCI-H1792 (RRID:CVCL_1495)
NCI-H1793	NCI-H1793 (RRID:CVCL_1496)
NCI-H1836	NCI-H1836 (RRID:CVCL_1498)
NCI-H1838	NCI-H1838 (RRID:CVCL_1499)
NCI-H1869	NCI-H1869 (RRID:CVCL_1500)
NCI-H187	NCI-H187 (RRID:CVCL_1501)
NCI-H1876	NCI-H1876 (RRID:CVCL_1503)
NCI-H1915	NCI-H1915 (RRID:CVCL_1505)
NCI-H1944	NCI-H1944 (RRID:CVCL_1508)
NCI-H196	NCI-H196 (RRID:CVCL_1509)
NCI-H1963	NCI-H1963 (RRID:CVCL_1510)
NCI-H1975	NCI-H1975 (RRID:CVCL_1511)
NCI-H1993	NCI-H1993 (RRID:CVCL_1512)
NCI-H2009	NCI-H2009 (RRID:CVCL_1514)
NCI-H2023	NCI-H2023 (RRID:CVCL_1515)
NCI-H2029	NCI-H2029 (RRID:CVCL_1516)
NCI-H2030	NCI-H2030 (RRID:CVCL_1517)
NCI-H2052	NCI-H2052 (RRID:CVCL_1518)
NCI-H2066	NCI-H2066 (RRID:CVCL_1520)
NCI-H2081	NCI-H2081 (RRID:CVCL_1522)
NCI-H2085	NCI-H2085 (RRID:CVCL_1523)
NCI-H2087	NCI-H2087 (RRID:CVCL_1524)
NCI-H209	NCI-H209 (RRID:CVCL_1525)
NCI-H2106	NCI-H2106 (RRID:CVCL_1526)
NCI-H211	NCI-H211 (RRID:CVCL_1529)
NCI-H2110	NCI-H2110 (RRID:CVCL_1530)
NCI-H2122	NCI-H2122 (RRID:CVCL_1531)
NCI-H2126	NCI-H2126 (RRID:CVCL_1532)
NCI-H2135	NCI-H2135 (RRID:CVCL_1533)
NCI-H2141	NCI-H2141 (RRID:CVCL_1534)
NCI-H2170	NCI-H2170 (RRID:CVCL_1535)
NCI-H2171	NCI-H2171 (RRID:CVCL_1536)
NCI-H2172	NCI-H2172 (RRID:CVCL_1537)
NCI-H2196	NCI-H2196 (RRID:CVCL_1539)
NCI-H2227	NCI-H2227 (RRID:CVCL_1542)
NCI-H2228	NCI-H2228 (RRID:CVCL_1543)
NCI-H226	NCI-H226 (RRID:CVCL_1544)
NCI-H2286	NCI-H2286 (RRID:CVCL_1545)
NCI-H2291	NCI-H2291 (RRID:CVCL_1546)
NCI-H23	NCI-H23 (RRID:CVCL_1547)
NCI-H2342	NCI-H2342 (RRID:CVCL_1549)
NCI-H2347	NCI-H2347 (RRID:CVCL_1550)
NCI-H2369	NCI-H2369 (RRID:CVCL_A532)
NCI-H2373	NCI-H2373 (RRID:CVCL_A533)
NCI-H2405	NCI-H2405 (RRID:CVCL_1551)
NCI-H2444	NCI-H2444 (RRID:CVCL_1552)
NCI-H2452	NCI-H2452 (RRID:CVCL_1553)
NCI-H2461	NCI-H2461 (RRID:CVCL_A536)
NCI-H250	NCI-H250 (RRID:CVCL_1554)
NCI-H2591	NCI-H2591 (RRID:CVCL_A543)
NCI-H2595	NCI-H2595 (RRID:CVCL_A545)
NCI-H2722	NCI-H2722 (RRID:CVCL_U994)
NCI-H2731	NCI-H2731 (RRID:CVCL_U995)
NCI-H2795	NCI-H2795 (RRID:CVCL_U996)
NCI-H28	NCI-H28 (RRID:CVCL_1555)
NCI-H2803	NCI-H2803 (RRID:CVCL_U997)
NCI-H2804	NCI-H2804 (RRID:CVCL_U998)
NCI-H2810	NCI-H2810 (RRID:CVCL_U999)
NCI-H2818	NCI-H2818 (RRID:CVCL_V000)
NCI-H2869	NCI-H2869 (RRID:CVCL_V001)
NCI-H290	NCI-H290 (RRID:CVCL_A555)
NCI-H292	NCI-H292 (RRID:CVCL_0455)
NCI-H3118	NCI-H3118 (RRID:CVCL_A464)
NCI-H3122	NCI-H3122 (RRID:CVCL_5160)
NCI-H322	NCI-H322 (RRID:CVCL_1556)
NCI-H322M	NCI-H322M (RRID:CVCL_1557)
NCI-H3255	NCI-H3255 (RRID:CVCL_6831)
NCI-H345	NCI-H345 (RRID:CVCL_1558)
NCI-H358	NCI-H358 (RRID:CVCL_1559)
NCI-H378	NCI-H378 (RRID:CVCL_1560)
NCI-H441	NCI-H441 (RRID:CVCL_1561)
NCI-H446	NCI-H446 (RRID:CVCL_1562)
NCI-H460	NCI-H460 (RRID:CVCL_0459)
NCI-H508	NCI-H508 (RRID:CVCL_1564)
NCI-H510A	NCI-H510A (RRID:CVCL_1565)
NCI-H513	NCI-H513 (RRID:CVCL_A570)
NCI-H520	NCI-H520 (RRID:CVCL_1566)
NCI-H522	NCI-H522 (RRID:CVCL_1567)
NCI-H524	NCI-H524 (RRID:CVCL_1568)
NCI-H526	NCI-H526 (RRID:CVCL_1569)
NCI-H596	NCI-H596 (RRID:CVCL_1571)
NCI-H64	NCI-H64 (RRID:CVCL_1573)
NCI-H647	NCI-H647 (RRID:CVCL_1574)
NCI-H650	NCI-H650 (RRID:CVCL_1575)
NCI-H660	NCI-H660 (RRID:CVCL_1576)
NCI-H661	NCI-H661 (RRID:CVCL_1577)
NCI-H69	NCI-H69 (RRID:CVCL_1579)
NCI-H716	NCI-H716 (RRID:CVCL_1581)
NCI-H720	NCI-H720 (RRID:CVCL_1583)
NCI-H727	NCI-H727 (RRID:CVCL_1584)
NCI-H747	NCI-H747 (RRID:CVCL_1587)
NCI-H748	NCI-H748 (RRID:CVCL_1588)
NCI-H810	NCI-H810 (RRID:CVCL_1590)
NCI-H82	NCI-H82 (RRID:CVCL_1591)
NCI-H835	NCI-H835 (RRID:CVCL_1593)
NCI-H838	NCI-H838 (RRID:CVCL_1594)
NCI-H841	NCI-H841 (RRID:CVCL_1595)
NCI-H847	NCI-H847 (RRID:CVCL_1596)
NCI-H889	NCI-H889 (RRID:CVCL_1598)
NCI-H929	NCI-H929 (RRID:CVCL_1600)
NCI-N87	NCI-N87 (RRID:CVCL_1603)
NCO2	NCO2 (RRID:CVCL_3043)
NEC8	NEC8 (RRID:CVCL_1604)
NH-12	NH-12 (RRID:CVCL_1605)
NH-6	NH-6 (RRID:CVCL_1606)
NK-92MI	NK-92MI (RRID:CVCL_3755)
NKM-1	NKM-1 (RRID:CVCL_1607)
NMC-G1	NMC-G1 (RRID:CVCL_1608)
NOMO-1	NOMO-1 (RRID:CVCL_1609)
NOS-1 [Human osteosarcoma]	NOS-1 [Human osteosarcoma] (RRID:CVCL_1610)
NU-DHL-1	NU-DHL-1 (RRID:CVCL_1876)
NU-DUL-1	NU-DUL-1 (RRID:CVCL_1877)
NUGC-3	NUGC-3 (RRID:CVCL_1612)
NUGC-4	NUGC-4 (RRID:CVCL_3082)
NY	NY (RRID:CVCL_1613)
OACM5.1 C	OACM5.1 C (RRID:CVCL_1842)
OACP4 C	OACP4 C (RRID:CVCL_1843)
OAW28	OAW28 (RRID:CVCL_1614)
OAW42	OAW42 (RRID:CVCL_1615)
OC 314	OC 314 (RRID:CVCL_1616)
OCI-AML-2	OCI-AML-2 (RRID:CVCL_1619)
OCI-AML-3	OCI-AML-3 (RRID:CVCL_1844)
OCI-AML-5	OCI-AML-5 (RRID:CVCL_1620)
OCI-Ly10	OCI-Ly10 (RRID:CVCL_8795)
OCI-Ly19	OCI-Ly19 (RRID:CVCL_1878)
OCI-Ly3	OCI-Ly3 (RRID:CVCL_8800)
OCI-Ly7	OCI-Ly7 (RRID:CVCL_1881)
OCI-M1	OCI-M1 (RRID:CVCL_2149)
OCUB-M	OCUB-M (RRID:CVCL_1621)
OCUM-1	OCUM-1 (RRID:CVCL_3084)
OE19	OE19 (RRID:CVCL_1622)
OE21	OE21 (RRID:CVCL_2661)
OE33	OE33 (RRID:CVCL_0471)
OMC-1 [Human cervical carcinoma]	OMC-1 [Human cervical carcinoma] (RRID:CVCL_1623)
ONCO-DG-1	ONCO-DG-1 (RRID:CVCL_1882)
Onda 10	Onda 10 (RRID:CVCL_3075)
Onda 11	Onda 11 (RRID:CVCL_3076)
ONS-76	ONS-76 (RRID:CVCL_1624)
OPM-2	OPM-2 (RRID:CVCL_1625)
OSC-19	OSC-19 (RRID:CVCL_3086)
OSC-20	OSC-20 (RRID:CVCL_3087)
OS-RC-2	OS-RC-2 (RRID:CVCL_1626)
OUMS-23	OUMS-23 (RRID:CVCL_3088)
OV17R	OV17R (RRID:CVCL_2672)
OV56	OV56 (RRID:CVCL_2673)
OV7	OV7 (RRID:CVCL_2675)
OV-90	OV-90 (RRID:CVCL_3768)
OVCA420	OVCA420 (RRID:CVCL_3935)
OVCA433	OVCA433 (RRID:CVCL_0475)
OVCAR-3	OVCAR-3 (RRID:CVCL_0465)
OVCAR-4	OVCAR-4 (RRID:CVCL_1627)
OVCAR-5	OVCAR-5 (RRID:CVCL_1628)
OVCAR-8	OVCAR-8 (RRID:CVCL_1629)
OVISE	OVISE (RRID:CVCL_3116)
OVK18	OVK18 (RRID:CVCL_3770)
OVKATE	OVKATE (RRID:CVCL_3110)
OVMIU	OVMIU (RRID:CVCL_3112)
OVSAHO	OVSAHO (RRID:CVCL_3114)
OVTOKO	OVTOKO (RRID:CVCL_3117)
P12-Ichikawa	P12-Ichikawa (RRID:CVCL_1630)
P30/OHK	P30/OHK (RRID:CVCL_1631)
P31/FUJ	P31/FUJ (RRID:CVCL_1632)
P32/ISH	P32/ISH (RRID:CVCL_3119)
P3HR-1	P3HR-1 (RRID:CVCL_2676)
PA-1	PA-1 (RRID:CVCL_0479)
Panc 02.03	Panc 02.03 (RRID:CVCL_1633)
Panc 03.27	Panc 03.27 (RRID:CVCL_1635)
Panc 04.03	Panc 04.03 (RRID:CVCL_1636)
Panc 05.04	Panc 05.04 (RRID:CVCL_1637)
Panc 08.13	Panc 08.13 (RRID:CVCL_1638)
Panc 10.05	Panc 10.05 (RRID:CVCL_1639)
PANC-1	PANC-1 (RRID:CVCL_0480)
PaTu 8902	PaTu 8902 (RRID:CVCL_1845)
PaTu 8988s	PaTu 8988s (RRID:CVCL_1846)
PaTu 8988t	PaTu 8988t (RRID:CVCL_1847)
PC-14	PC-14 (RRID:CVCL_1640)
PC-3	PC-3 (RRID:CVCL_0035)
PC-3 [Human lung carcinoma]	PC-3 [Human lung carcinoma] (RRID:CVCL_S982)
PCI-04B	PCI-04B (RRID:CVCL_C171)
PCI-06A	PCI-06A (RRID:CVCL_C173)
PCI-15A	PCI-15A (RRID:CVCL_C184)
PCI-30	PCI-30 (RRID:CVCL_C757)
PCI-38	PCI-38 (RRID:CVCL_M471)
PE/CA-PJ15	PE/CA-PJ15 (RRID:CVCL_2678)
PE/CA-PJ34 (clone C12)	PE/CA-PJ34 (clone C12) (RRID:CVCL_2679)
PE/CA-PJ41 (clone D2)	PE/CA-PJ41 (clone D2) (RRID:CVCL_2680)
PE/CA-PJ49	PE/CA-PJ49 (RRID:CVCL_2681)
Peer	Peer (RRID:CVCL_1913)
PEO1	PEO1 (RRID:CVCL_2686)
PF-382	PF-382 (RRID:CVCL_1641)
Pfeiffer	Pfeiffer (RRID:CVCL_3326)
PFSK-1	PFSK-1 (RRID:CVCL_1642)
PK-1	PK-1 (RRID:CVCL_4717)
PK-45H	PK-45H (RRID:CVCL_6748)
PK-59	PK-59 (RRID:CVCL_4897)
PL18 [Human pancreatic adenocarcinoma]	PL18 [Human pancreatic adenocarcinoma] (RRID:CVCL_X507)
PL-21	PL-21 (RRID:CVCL_2161)
PL4	PL4 (RRID:CVCL_S976)
PLC/PRF/5	PLC/PRF/5 (RRID:CVCL_0485)
PSN1	PSN1 (RRID:CVCL_1644)
P-STS	P-STS (RRID:CVCL_L298)
PWR-1E	PWR-1E (RRID:CVCL_3775)
QGP-1	QGP-1 (RRID:CVCL_3143)
QIMR-WIL	QIMR-WIL (RRID:CVCL_1645)
Raji	Raji (RRID:CVCL_0511)
Ramos.2G6.4C10	Ramos.2G6.4C10 (RRID:CVCL_1646)
RCC10RGB	RCC10RGB (RRID:CVCL_1647)
RCH-ACV	RCH-ACV (RRID:CVCL_1851)
RC-K8	RC-K8 (RRID:CVCL_1883)
RCM-1 [Human rectum adenocarcinoma]	RCM-1 [Human rectum adenocarcinoma] (RRID:CVCL_1648)
RD	RD (RRID:CVCL_1649)
RD-ES	RD-ES (RRID:CVCL_2169)
REC-1	REC-1 (RRID:CVCL_1884)
Reh	Reh (RRID:CVCL_1650)
RERF-GC-1B	RERF-GC-1B (RRID:CVCL_3152)
RERF-LC-A1	RERF-LC-A1 (RRID:CVCL_4402)
RERF-LC-Ad1	RERF-LC-Ad1 (RRID:CVCL_1651)
RERF-LC-Ad2	RERF-LC-Ad2 (RRID:CVCL_1652)
RERF-LC-KJ	RERF-LC-KJ (RRID:CVCL_1654)
RERF-LC-MS	RERF-LC-MS (RRID:CVCL_1655)
RERF-LC-Sq1	RERF-LC-Sq1 (RRID:CVCL_1656)
RF-48	RF-48 (RRID:CVCL_1657)
Rh1	Rh1 (RRID:CVCL_1658)
Rh18	Rh18 (RRID:CVCL_1659)
Rh30	Rh30 (RRID:CVCL_0041)
Rh41	Rh41 (RRID:CVCL_2176)
Ri-1	Ri-1 (RRID:CVCL_1885)
RKN	RKN (RRID:CVCL_3156)
RKO	RKO (RRID:CVCL_0504)
RL	RL (RRID:CVCL_1660)
RL95-2	RL95-2 (RRID:CVCL_0505)
RMG-I	RMG-I (RRID:CVCL_1662)
ROS-50	ROS-50 (RRID:CVCL_1887)
RPMI-2650	RPMI-2650 (RRID:CVCL_1664)
RPMI-6666	RPMI-6666 (RRID:CVCL_1665)
RPMI-7951	RPMI-7951 (RRID:CVCL_1666)
RPMI-8226	RPMI-8226 (RRID:CVCL_0014)
RPMI-8402	RPMI-8402 (RRID:CVCL_1667)
RPMI-8866	RPMI-8866 (RRID:CVCL_1668)
RS4;11	RS4;11 (RRID:CVCL_0093)
RT-112	RT-112 (RRID:CVCL_1670)
RT-4	RT-4 (RRID:CVCL_0036)
RVH-421	RVH-421 (RRID:CVCL_1672)
RXF 393L	RXF 393L (RRID:CVCL_1673)
SaOS-2	SaOS-2 (RRID:CVCL_0548)
SAS	SAS (RRID:CVCL_1675)
SAT [Human HNSCC]	SAT [Human HNSCC] (RRID:CVCL_3160)
SBC-1	SBC-1 (RRID:CVCL_1676)
SBC-3	SBC-3 (RRID:CVCL_1678)
SBC-5	SBC-5 (RRID:CVCL_1679)
Sc-1	Sc-1 (RRID:CVCL_1888)
SCaBER	SCaBER (RRID:CVCL_3599)
SCC-15	SCC-15 (RRID:CVCL_1681)
SCC-25	SCC-25 (RRID:CVCL_1682)
SCC-3	SCC-3 (RRID:CVCL_1683)
SCC-4	SCC-4 (RRID:CVCL_1684)
SCC-9	SCC-9 (RRID:CVCL_1685)
SCH	SCH (RRID:CVCL_1687)
SCLC-21H	SCLC-21H (RRID:CVCL_0024)
SEM	SEM (RRID:CVCL_0095)
SET-2	SET-2 (RRID:CVCL_2187)
SF126	SF126 (RRID:CVCL_1688)
SF268	SF268 (RRID:CVCL_1689)
SF295	SF295 (RRID:CVCL_1690)
SF539	SF539 (RRID:CVCL_1691)
SH-10-TC	SH-10-TC (RRID:CVCL_5167)
SH-4	SH-4 (RRID:CVCL_1692)
SHP-77	SHP-77 (RRID:CVCL_1693)
SIG-M5	SIG-M5 (RRID:CVCL_1694)
SiHa	SiHa (RRID:CVCL_0032)
SiMa	SiMa (RRID:CVCL_1695)
SiSo	SiSo (RRID:CVCL_2193)
SJNB-10	SJNB-10 (RRID:CVCL_1441)
SJNB-12	SJNB-12 (RRID:CVCL_1442)
SJNB-13	SJNB-13 (RRID:CVCL_1443)
SJNB-14	SJNB-14 (RRID:CVCL_1444)
SJNB-17	SJNB-17 (RRID:CVCL_1445)
SJNB-5	SJNB-5 (RRID:CVCL_8822)
SJNB-6	SJNB-6 (RRID:CVCL_8823)
SJNB-7	SJNB-7 (RRID:CVCL_8824)
SJSA-1	SJSA-1 (RRID:CVCL_1697)
SK-BR-3	SK-BR-3 (RRID:CVCL_0033)
SK-CO-1	SK-CO-1 (RRID:CVCL_0626)
SK-ES-1	SK-ES-1 (RRID:CVCL_0627)
SKG-IIIa	SKG-IIIa (RRID:CVCL_1704)
SK-GT-2	SK-GT-2 (RRID:CVCL_2194)
SK-GT-4	SK-GT-4 (RRID:CVCL_2195)
SK-HEP-1	SK-HEP-1 (RRID:CVCL_0525)
SK-LMS-1	SK-LMS-1 (RRID:CVCL_0628)
SK-LU-1	SK-LU-1 (RRID:CVCL_0629)
SKM-1	SKM-1 (RRID:CVCL_0098)
SK-MEL-1	SK-MEL-1 (RRID:CVCL_0068)
SK-MEL-2	SK-MEL-2 (RRID:CVCL_0069)
SK-MEL-24	SK-MEL-24 (RRID:CVCL_0599)
SK-MEL-28	SK-MEL-28 (RRID:CVCL_0526)
SK-MEL-3	SK-MEL-3 (RRID:CVCL_0550)
SK-MEL-30	SK-MEL-30 (RRID:CVCL_0039)
SK-MEL-31	SK-MEL-31 (RRID:CVCL_0600)
SK-MEL-5	SK-MEL-5 (RRID:CVCL_0527)
SK-MES-1	SK-MES-1 (RRID:CVCL_0630)
SK-MG-1	SK-MG-1 (RRID:CVCL_1698)
SK-MM-2	SK-MM-2 (RRID:CVCL_1699)
SKN	SKN (RRID:CVCL_3167)
SKN-3	SKN-3 (RRID:CVCL_3168)
SK-N-AS	SK-N-AS (RRID:CVCL_1700)
SK-N-BE(2)	SK-N-BE(2) (RRID:CVCL_0528)
SK-N-BE(2)-M17	SK-N-BE(2)-M17 (RRID:CVCL_0167)
SK-N-DZ	SK-N-DZ (RRID:CVCL_1701)
SK-N-FI	SK-N-FI (RRID:CVCL_1702)
SK-N-MC	SK-N-MC (RRID:CVCL_0530)
SK-N-MC-IXC	SK-N-MC-IXC (RRID:CVCL_1398)
SK-N-SH	SK-N-SH (RRID:CVCL_0531)
SK-OV-3	SK-OV-3 (RRID:CVCL_0532)
SK-PN-DW	SK-PN-DW (RRID:CVCL_1703)
SK-UT-1	SK-UT-1 (RRID:CVCL_0533)
SN12C	SN12C (RRID:CVCL_1705)
SNB-75	SNB-75 (RRID:CVCL_1706)
SNG-M	SNG-M (RRID:CVCL_1707)
SNU-1	SNU-1 (RRID:CVCL_0099)
SNU-1033	SNU-1033 (RRID:CVCL_5002)
SNU-1040	SNU-1040 (RRID:CVCL_5003)
SNU-1041	SNU-1041 (RRID:CVCL_L085)
SNU-1066	SNU-1066 (RRID:CVCL_5005)
SNU-1076	SNU-1076 (RRID:CVCL_5006)
SNU-1077	SNU-1077 (RRID:CVCL_5007)
SNU-1079	SNU-1079 (RRID:CVCL_5008)
SNU-1105	SNU-1105 (RRID:CVCL_5010)
SNU-119	SNU-119 (RRID:CVCL_5014)
SNU-1196	SNU-1196 (RRID:CVCL_5015)
SNU-1214	SNU-1214 (RRID:CVCL_5017)
SNU-1272	SNU-1272 (RRID:CVCL_8788)
SNU-16	SNU-16 (RRID:CVCL_0076)
SNU-175	SNU-175 (RRID:CVCL_5031)
SNU-182	SNU-182 (RRID:CVCL_0090)
SNU-201	SNU-201 (RRID:CVCL_5033)
SNU-213	SNU-213 (RRID:CVCL_5034)
SNU-216	SNU-216 (RRID:CVCL_3946)
SNU-245	SNU-245 (RRID:CVCL_5038)
SNU-308	SNU-308 (RRID:CVCL_5048)
SNU-387	SNU-387 (RRID:CVCL_0250)
SNU-398	SNU-398 (RRID:CVCL_0077)
SNU-407	SNU-407 (RRID:CVCL_5058)
SNU-410	SNU-410 (RRID:CVCL_5059)
SNU-423	SNU-423 (RRID:CVCL_0366)
SNU-449	SNU-449 (RRID:CVCL_0454)
SNU-46	SNU-46 (RRID:CVCL_5063)
SNU-466	SNU-466 (RRID:CVCL_5064)
SNU-475	SNU-475 (RRID:CVCL_0497)
SNU-478	SNU-478 (RRID:CVCL_5065)
SNU-489	SNU-489 (RRID:CVCL_5069)
SNU-5	SNU-5 (RRID:CVCL_0078)
SNU-503	SNU-503 (RRID:CVCL_5071)
SNU-601	SNU-601 (RRID:CVCL_0101)
SNU-61	SNU-61 (RRID:CVCL_5078)
SNU-620	SNU-620 (RRID:CVCL_5079)
SNU-626	SNU-626 (RRID:CVCL_5080)
SNU-668	SNU-668 (RRID:CVCL_5081)
SNU-685	SNU-685 (RRID:CVCL_5083)
SNU-719	SNU-719 (RRID:CVCL_5086)
SNU-738	SNU-738 (RRID:CVCL_5087)
SNU-761	SNU-761 (RRID:CVCL_5089)
SNU-8	SNU-8 (RRID:CVCL_5096)
SNU-81	SNU-81 (RRID:CVCL_5098)
SNU-840	SNU-840 (RRID:CVCL_5100)
SNU-869	SNU-869 (RRID:CVCL_5101)
SNU-878	SNU-878 (RRID:CVCL_5102)
SNU-886	SNU-886 (RRID:CVCL_5103)
SNU-899	SNU-899 (RRID:CVCL_5105)
SNU-C1	SNU-C1 (RRID:CVCL_1708)
SNU-C2A	SNU-C2A (RRID:CVCL_1709)
SNU-C2B	SNU-C2B (RRID:CVCL_1710)
SNU-C4	SNU-C4 (RRID:CVCL_5111)
SNU-C5	SNU-C5 (RRID:CVCL_5112)
Sq-1	Sq-1 (RRID:CVCL_4900)
SR	SR (RRID:CVCL_1711)
ST486	ST486 (RRID:CVCL_1712)
STS-0421	STS-0421 (RRID:CVCL_X508)
SU.86.86	SU.86.86 (RRID:CVCL_3881)
SU-DHL-1	SU-DHL-1 (RRID:CVCL_0538)
SU-DHL-10	SU-DHL-10 (RRID:CVCL_1889)
SU-DHL-16	SU-DHL-16 (RRID:CVCL_1890)
SU-DHL-4	SU-DHL-4 (RRID:CVCL_0539)
SU-DHL-5	SU-DHL-5 (RRID:CVCL_1735)
SU-DHL-6	SU-DHL-6 (RRID:CVCL_2206)
SU-DHL-8	SU-DHL-8 (RRID:CVCL_2207)
SUIT-2	SUIT-2 (RRID:CVCL_3172)
SUP-B15	SUP-B15 (RRID:CVCL_0103)
SUP-B8	SUP-B8 (RRID:CVCL_1713)
SUP-HD1	SUP-HD1 (RRID:CVCL_2208)
SUP-M2	SUP-M2 (RRID:CVCL_2209)
SUP-T1	SUP-T1 (RRID:CVCL_1714)
SUP-T11	SUP-T11 (RRID:CVCL_2210)
SW1088	SW1088 (RRID:CVCL_1715)
SW1116	SW1116 (RRID:CVCL_0544)
SW1271	SW1271 (RRID:CVCL_1716)
SW13	SW13 (RRID:CVCL_0542)
SW1353	SW1353 (RRID:CVCL_0543)
SW1417	SW1417 (RRID:CVCL_1717)
SW1463	SW1463 (RRID:CVCL_1718)
SW156	SW156 (RRID:CVCL_1719)
SW1573	SW1573 (RRID:CVCL_1720)
SW1710	SW1710 (RRID:CVCL_1721)
SW1783	SW1783 (RRID:CVCL_1722)
SW1990	SW1990 (RRID:CVCL_1723)
SW48	SW48 (RRID:CVCL_1724)
SW579	SW579 (RRID:CVCL_3603)
SW620	SW620 (RRID:CVCL_0547)
SW626	SW626 (RRID:CVCL_1725)
SW684	SW684 (RRID:CVCL_1726)
SW756	SW756 (RRID:CVCL_1727)
SW780	SW780 (RRID:CVCL_1728)
SW837	SW837 (RRID:CVCL_1729)
SW872	SW872 (RRID:CVCL_1730)
SW900	SW900 (RRID:CVCL_1731)
SW948	SW948 (RRID:CVCL_0632)
SW954	SW954 (RRID:CVCL_1732)
SW962	SW962 (RRID:CVCL_1733)
SW982	SW982 (RRID:CVCL_1734)
SYO-1	SYO-1 (RRID:CVCL_7146)
T.T	T.T (RRID:CVCL_3174)
T24	T24 (RRID:CVCL_0554)
T3M-10	T3M-10 (RRID:CVCL_8067)
T-47D	T-47D (RRID:CVCL_0553)
T84	T84 (RRID:CVCL_0555)
T98G	T98G (RRID:CVCL_0556)
TALL-1 [Human adult T-ALL]	TALL-1 [Human adult T-ALL] (RRID:CVCL_1736)
TC-71	TC-71 (RRID:CVCL_2213)
TCC-PAN2	TCC-PAN2 (RRID:CVCL_3178)
TCCSUP	TCCSUP (RRID:CVCL_1738)
TC-YIK	TC-YIK (RRID:CVCL_1737)
TE 441.T	TE 441.T (RRID:CVCL_1754)
TE 617.T	TE 617.T (RRID:CVCL_1755)
TE-1	TE-1 (RRID:CVCL_1759)
TE-10	TE-10 (RRID:CVCL_1760)
TE-11	TE-11 (RRID:CVCL_1761)
TE-12	TE-12 (RRID:CVCL_1762)
TE-14	TE-14 (RRID:CVCL_3336)
TE-15	TE-15 (RRID:CVCL_1763)
TE-4	TE-4 (RRID:CVCL_3337)
TE-5	TE-5 (RRID:CVCL_1764)
TE-6	TE-6 (RRID:CVCL_1765)
TE-8	TE-8 (RRID:CVCL_1766)
TE-9	TE-9 (RRID:CVCL_1767)
TF-1	TF-1 (RRID:CVCL_0559)
TGBC11TKB	TGBC11TKB (RRID:CVCL_1768)
TGBC1TKB	TGBC1TKB (RRID:CVCL_1769)
TGBC24TKB	TGBC24TKB (RRID:CVCL_1770)
TGW	TGW (RRID:CVCL_1771)
THP-1	THP-1 (RRID:CVCL_0006)
TK [Human B-cell lymphoma]	TK [Human B-cell lymphoma] (RRID:CVCL_3216)
TK-10	TK-10 (RRID:CVCL_1773)
TM-31	TM-31 (RRID:CVCL_6735)
Tm87-16	Tm87-16 (RRID:CVCL_8001)
TMK-1	TMK-1 (RRID:CVCL_4384)
Toledo	Toledo (RRID:CVCL_3611)
TOV-112D	TOV-112D (RRID:CVCL_3612)
TOV-21G	TOV-21G (RRID:CVCL_3613)
TT	TT (RRID:CVCL_1774)
TT2609-C02	TT2609-C02 (RRID:CVCL_2218)
TTC-709	TTC-709 (RRID:CVCL_8007)
TUHR10TKB	TUHR10TKB (RRID:CVCL_5952)
TUHR14TKB	TUHR14TKB (RRID:CVCL_5953)
TUHR4TKB	TUHR4TKB (RRID:CVCL_5957)
TUR	TUR (RRID:CVCL_1775)
TYK-nu	TYK-nu (RRID:CVCL_1776)
U-118MG	U-118MG (RRID:CVCL_0633)
U-251MG	U-251MG (RRID:CVCL_0021)
U266B1	U266B1 (RRID:CVCL_0566)
U2OS	U2OS (RRID:CVCL_0042)
U-698-M	U-698-M (RRID:CVCL_0017)
U-87MG ATCC	U-87MG ATCC (RRID:CVCL_0022)
U-937	U-937 (RRID:CVCL_0007)
UACC-257	UACC-257 (RRID:CVCL_1779)
UACC-62	UACC-62 (RRID:CVCL_1780)
UACC-812	UACC-812 (RRID:CVCL_1781)
UACC-893	UACC-893 (RRID:CVCL_1782)
U-BLC1	U-BLC1 (RRID:CVCL_2738)
U-CH1	U-CH1 (RRID:CVCL_4988)
UMC-11	UMC-11 (RRID:CVCL_1784)
UM-UC-1	UM-UC-1 (RRID:CVCL_2743)
UM-UC-3	UM-UC-3 (RRID:CVCL_1783)
UO-31	UO-31 (RRID:CVCL_1911)
UPCI-SCC-090	UPCI-SCC-090 (RRID:CVCL_1899)
UWB1.289	UWB1.289 (RRID:CVCL_B079)
VA-ES-BJ	VA-ES-BJ (RRID:CVCL_1785)
VAL	VAL (RRID:CVCL_1819)
VCaP	VCaP (RRID:CVCL_2235)
VL51	VL51 (RRID:CVCL_3169)
VM-CUB-1	VM-CUB-1 (RRID:CVCL_1786)
VMRC-LCD	VMRC-LCD (RRID:CVCL_1787)
VMRC-MELG	VMRC-MELG (RRID:CVCL_1789)
VMRC-RCW	VMRC-RCW (RRID:CVCL_1790)
VMRC-RCZ	VMRC-RCZ (RRID:CVCL_1791)
WIL2 NS	WIL2 NS (RRID:CVCL_2761)
WM115	WM115 (RRID:CVCL_0040)
WM1552C	WM1552C (RRID:CVCL_6472)
WM1799	WM1799 (RRID:CVCL_A341)
WM266-4	WM266-4 (RRID:CVCL_2765)
WM278	WM278 (RRID:CVCL_6473)
WM35	WM35 (RRID:CVCL_0580)
WM793	WM793 (RRID:CVCL_8787)
WM88	WM88 (RRID:CVCL_6805)
WM983B	WM983B (RRID:CVCL_6809)
WRO	WRO (RRID:CVCL_0582)
WSU-DLCL2	WSU-DLCL2 (RRID:CVCL_1902)
WSU-NHL	WSU-NHL (RRID:CVCL_1793)
Yamato-SS	Yamato-SS (RRID:CVCL_6C44)
YAPC	YAPC (RRID:CVCL_1794)
YD-10B	YD-10B (RRID:CVCL_8929)
YD-15	YD-15 (RRID:CVCL_8930)
YD-38	YD-38 (RRID:CVCL_L083)
YD-8	YD-8 (RRID:CVCL_L079)
YH-13	YH-13 (RRID:CVCL_1795)
YKG-1	YKG-1 (RRID:CVCL_1796)
YMB-1-E	YMB-1-E (RRID:CVCL_2815)
YT	YT (RRID:CVCL_1797)
ZR-75-1	ZR-75-1 (RRID:CVCL_0588)
ZR-75-30	ZR-75-30 (RRID:CVCL_1661)
