## Supplemental Table 2 for "Simplicity: web-based visualization and analysis of high-throughput cancer cell line screens"

### Sheet: PGX_Compound_Name_Harmonizer
PGX_Compound_Name	simplicity_Compound_Name
(-)-Parthenolide	Parthenolide
1,3-Bis(2-chloroethyl)-1-nitrosourea	Carmustine
2-fluoroAraA (fludarabine)	Fludarabine
2-Pyridinecarboxylic acid	Picolinic-acid
5-Fluorouracil	5-Fluorouracil
681640	681640
Abiraterone	Abiraterone
Abt-737	ABT-737
ACY-1215	Rocilinostat
Adavosertib	MK 1775
Afatinib	Afatinib
Afuresertib	GSK2110183
AGI-6780	AGI-6780
Alectinib	Alectinib
Alisertib	Alisertib
Alpelisib	BYL-719
Alvocidib	Alvocidib
AM-580	AM-580
Aminofurazanyl-azabenzimidazole 6n	GSK269962A
Apitolisib	Apitolisib
AR-42	AR-42
ARRY-520	Filanesib
AST-1306	AST-1306
AT-7519	AT-7519
AT7867	AT7867
Axitinib	Axitinib
AZ-3146	AZ-3146
AZ-628	AZ628
AZ20	AZ20
AZ960	AZ960
Azacitidine	Azacitidine
Azd-1480	AZD1480
Azd-1480	AZD1480
AZD1208	AZD1208
AZD1332	AZD1332
AZD2014	AZD-2014
Azd4547	AZD4547
AZD5438	AZD5438
AZD5582	AZD5582
AZD6482	AZD6482
AZD6738	AZD6738
AZD7762	AZD7762
AZD8055	AZD8055
AZD8186	AZD8186
BAM7	BAM7
Barasertib	Barasertib
Bardoxolone methyl	Bardoxolone methyl
Belinostat	Belinostat
Bendamustine	Bendamustine
Betulinic acid	Betulinic Acid
Bexarotene	Bexarotene
BI-2536	BI 2536
BIBR-1532	BIBR1532
Bicalutamide	Bicalutamide
Birinapant	Birinapant
BIX-01294	BIX-01294
Bleomycin a2	Bleomycin A2
BMS-345541 free base	BMS-345541
Bms-754807	BMS-754807
Bortezomib	Bortezomib
Bosutinib	Bosutinib
Brefeldin A	Brefeldin A
Brivanib	Brivanib
Buparlisib	Buparlisib
BX-912	BX-912
Cabozantinib	Cabozantinib
Camptothecin	Camptothecin
Canertinib	Canertinib
Capivasertib	AZD-5363
Capivasertib	AZD-5363
CD-437	CD-437
Cediranib	Cediranib
Chir-99021	CHIR-99021
Chlorambucil	Chlorambucil
CI-1040	CI-1040
Ciclopirox	Ciclopirox
Cimetidine	Cimetidine
Cisplatin	Cisplatin
Clofarabine	Clofarabine
CP724714	CP724714
Crizotinib	Crizotinib
Cudc-101	CUDC-101
Curcumin	Curcumin
CX-5461	CX-5461
Cyclophosphamide	Cyclophosphamide
Cyclosporin A	Cyclosporin-A
Cytarabine	Cytarabine
Cytochalasin B	Cytochalasin B
Dabrafenib	Dabrafenib
Dacinostat	Dacinostat
Dactolisib	Dactolisib
Daporinad	Daporinad
Dasatinib	Dasatinib
Decitabine	Decitabine
Degrasyn	WP1130
Dinaciclib	Dinaciclib
Docetaxel	Docetaxel
Doramapimod	Doramapimod
Doxorubicin	Doxorubicin
DTIC-Dome	Dacarbazine
Elesclomol	Elesclomol
Embelin	Embelin
Entinostat	Entinostat
Entospletinib	GS-9973
Epirubicin	4'-Epiadriamycin
Epothilone B	Epothilone B
EPZ5676	EPZ-5676
Erastin	Erastin
Erlotinib	Erlotinib
Etomoxir	Etomoxir
Etoposide	Etoposide
ETP-46464	ETP-46464
EX-527	Selisistat
Fedratinib	Fedratinib
Fingolimod	Fingolimod hydrochloride
Fluvastatin	Fluvastatin
Foretinib	Foretinib
Fulvestrant	Fulvestrant
GDC-0879	GDC-0879
Gefitinib	Gefitinib
Gemcitabine	Gemcitabine
Gossypol	Gossypol
GSK-1904529A	GSK1904529A
GSK-3 inhibitor IX	GSK-3 inhibitor IX
Gsk-461364	GSK461364
GSK-650394	GSK650394
GSK-J4	GSK-J4
GSK1059615	GSK1059615
GSK1070916	GSK1070916
GSK429286A	GSK429286A
GW-405833	GW-405833
GW 441756	GW441756
GW843682X	GW843682X
IAP_5620	IAP_5620
Ibrutinib	Ibrutinib
IC-87114	IC-87114
Idelalisib	Idelalisib
Ifosfamide	Ifosfamide
Imatinib	Imatinib
IMD 0354	IKK-2 Inhibitor V
Indisulam	Indisulam
Ipatasertib	GDC-0068
Irinotecan	Irinotecan
Ispinesib	Ispinesib
Istradefylline	Istradefylline
Itraconazole	Itraconazole
Ixazomib	Ixazomib citrate
JQ1 compound	JQ1
Ki8751	Ki8751
KIN001-135	GSK319347A
KPT185	KPT-185
Ku-0063794	KU-0063794
KU-55933	KU-55933
KU-60019	KU-60019
KW-2449	KW-2449
KX2-391	KX2-391
Lapatinib	Lapatinib
LCL161	LCL-161
LE-135	LE-135
Lenalidomide	Lenalidomide
Lenvatinib	Lenvatinib
Lestaurtinib	Lestaurtinib
LGK974	LGK974
Linifanib	Linifanib
Linsitinib	Linsitinib
Lovastatin	Lovastatin
Luminespib	Luminespib
LY-2183240	LY-2183240
LY2109761	LY-2109761
Masitinib	Masitinib
Met Kinase Inhibitor	SU11274
Methotrexate	Methotrexate
MGCD-265 analog	MGCD-265
Midostaurin	Midostaurin
MIM1	MIM1
Mirin	Mirin
Mitomycin	Mitomycin-C
Mitoxantrone	Mitoxantrone
MK-2206	MK-2206
Molibresib	I-BET-762
Momelotinib	Momelotinib
Motesanib	Motesanib
N-Phthalyl-L-tryptophan	RG-108
Navitoclax	Navitoclax
Nelarabine	Nelarabine
Neratinib	Neratinib
Niclosamide	Niclosamide
Nilotinib	Nilotinib
Nintedanib	Nintedanib
Nintedanib	Nintedanib
Niraparib	Niraparib
NSC-319726	NSC-319726
NSC19630	NSC19630
NSC23766	NSC23766
NSC632839	NSC632839
NU-7441	NU7441
Nutlin-3	Nutlin-3
Nutlin-3a (-)	Nutlin-3A
NVP-ADW742	NVP-ADW742
Nvp-tae 684	NVP-TAE684
Obatoclax	Obatoclax Mesylate
Olaparib	Olaparib
Oligomycin A	Oligomycin A
Omacetaxine mepesuccinate	Omacetaxine mepesuccinate
Omipalisib	Omipalisib
Onalespib	AT13387
Osi-027	OSI-027
Osi-930	OSI-930
Osimertinib	Osimertinib
OTX015	OTX015
Ouabain	Ouabain
Oxaliplatin	Oxaliplatin
P22077	P22077
Pac-1	PAC-1
Paclitaxel	Paclitaxel
Palbociclib	Palbociclib
Panobinostat	Panobinostat
Parbendazole	Parbendazole
Pazopanib	Pazopanib
PD-0325901	PD0325901
PD 153035	PD 153035
PD 173074	PD173074
PD318088	PD318088
PDK1 inhibitor AR-12	OSU-03012
Pelitinib	Pelitinib
Pevonedistat	Pevonedistat
PF-00299804	Dacomitinib
PF-00562271 free base	PF-562271
PF-03758309	PF-3758309
PF-4708671	PF-4708671
PF-543	PF-543
PF-573228	PF-573228
PFI-1	PFI-1
PFI-3	PFI-3
Pha-665752	PHA-665752
Pha-793887	PHA-793887
PI-103	PI-103
Pictilisib	Pictilisib
PIK-93	PIK-93
Pilaralisib	XL-147
Piperlongumine	Piperlongumine
PLX4720	PLX-4720
Ponatinib	Ponatinib
PRIMA-1-Met	PRIMA-1-Met
PRT062607	PRT062607
Pyrimethamine	Pyrimethamine
QS11	QS11
Quizartinib	Quizartinib
Raf265(chir-265)	RAF265
Refametinib	Refametinib
Regorafenib	Regorafenib
Ribociclib	Ribociclib
Rigosertib	Rigosertib
Rita	RITA
RO-3306	RO-3306
Ruxolitinib	Ruxolitinib
Sapitinib	Sapitinib
Sapitinib	Sapitinib
Saracatinib	Saracatinib
Savolitinib	Savolitinib
SB-225002	SB-225002
SB-431542	SB-431542
SB-525334	SB52334
SB-743921	SB-743921
SB 216763	SB216763
SB 505124	SB-505124
SB590885	SB590885
Selumetinib	Selumetinib
Sepantronium bromide	Sepantronium bromide
Serdemetan	Serdemetan
Silmitasertib	Silmitasertib
Simvastatin	Simvastatin
Sirolimus	Rapamycin
Skepinone-L	Skepinone-L
SKI-II	SKI-II
SN-38	SN-38
SNS-032	SNS-032
Snx-2112	SNX-2112
Sonidegib	Erismodegib
Sorafenib	Sorafenib
SRT-1720	SRT-1720
StemRegenin 1	StemRegenin 1
Sunitinib	Sunitinib
Tacedinaline	Tacedinaline
Tacrolimus	Tacrolimus
Tak-715	TAK-715
Talazoparib	Talazoparib
Tamoxifen	Tamoxifen
Tandutinib	Tandutinib
Tanespimycin	Tanespimycin
Taselisib	Taselisib
Telomerase Inhibitor IX	MST-312
Temozolomide	Temozolomide
Temsirolimus	Temsirolimus
Teniposide	Teniposide
Tenovin-6	Tenovin-6
TG-100-115	TG-100-115
TGX221	TGX221
Tipifarnib	Tipifarnib
Tivantinib	Tivantinib
Tivozanib	Tivozanib
Topotecan	Topotecan
Torin 2	Torin-2
Tosedostat	CHR-2797
Tozasertib	Tozasertib
TPCA-1	TPCA-1
Trametinib	Trametinib
Tretinoin	Tretinoin
Trichostatin.A	Trichostatin A
Triptolide	Triptolide
Tubastatin A	Tubastatin A
TW 37	TW 37
TWS119	TWS-119
Ulixertinib	BVD-523
UNC0638	UNC0638
Unii-40E3azg1MX	BMS-536924
Uprosertib	GSK2141795
Vandetanib	Vandetanib
VE-822	VE-822
VE821	VE-821
Veliparib dihydrochloride	Veliparib
Vemurafenib	Vemurafenib
Venetoclax	Venetoclax
Vincaleukoblastine	Vinblastine
Vincristine	Vincristine sulfate
Vinorelbine	Vinorelbine
Vismodegib	Vismodegib
Vorinostat	Vorinostat
VX-11e	VX-11e
VX-702	VX-702
Wnt-C59	Wnt-C59
WYE-125132	WYE-125132
WZ4002	WZ4002
WZ8040	WZ8040
XAV-939	XAV939
XL765	Voxtalisib
Y-39983	Y-39983
YK 4-279	YK-4-279
YM201636	YM201636
Z-Leu-leu-leu-al	MG-132
ZM-447439	ZM447439
ZSTK474	ZSTK474
